# Transposon fusion gave birth to *Fem*, *Bombyx mori* female determining gene

**DOI:** 10.1101/2024.01.09.574859

**Authors:** Jung Lee, Toshiaki Fujimoto, Katsushi Yamaguchi, Shuji Shigenobu, Ken Sahara, Atsushi Toyoda, Toru Shimada

## Abstract

*Fem* is a W-linked piRNA precursor, and *Fem* piRNA is a master gene of female determination in *Bombyx mori*. Since *Fem* has significantly low similarity to any known sequences and the origin of *Fem* remains unclear, two hypotheses have been proposed for the origin of *Fem*. The first one is that *Fem* is an allele of *Masc,* while the second one is that *Fem* arose by transposition of *Masc*. To draw a solid conclusion, we determined the W chromosome sequences of *B. mori* and a closely relative bombycid species of *Trilocha varians* with a *Fem*-independent sex determination system. Comprehensive genome comparison led us to the “third” hypothesis: *Fem* is a chimeric sequence of transposons. Although we still cannot completely exclude the first hypothesis, at least a large portion of the parts other than the 44-bp *Masc* similarity region is derived from transposons, and even the 44-bp region could correspond to the boundary of the two transposons, gypsy and satellite DNA.
