## Supplementary material for "Transposon fusion gave birth to *Fem*, *Bombyx mori* female determining gene": S6 Table

### Sheet: S6_table
Species	Forward	Sequence	Reverse	Sequence	Homologous B. mori chromosome	Signal color
T. varians	TvZ_F1	AAGGGTCATCAGTTCGATGG	TvZ_R1	GATTTCCCAGAACGATCACG	Bomo_Chr01(Z)	Yellow
T. varians	TvZ_F2	TGGGTGCACTGTTTCCTACA	TvZ_R2	GCTCCTCATTGCTGACTCCT	Bomo_Chr01(Z)	Green
T. varians	Tv_Chr3_F1	AACGAGGTTGTGGAGAGCAT	Tv_Chr3_R1	CACTTGTTGTCCCACCACAG	Bomo_Chr03	Yellow
T. varians	Tv_Chr3_F2-2	CGTTGTTCTCTGACCCCTTC	Tv_Chr3_R2-2	AGTAGGCATTTGTGGCATGA	Bomo_Chr03	Green
T. varians	Tv_Chr5_F1	GTGCAACAACGCAATGAAGT	Tv_Chr5_R1	TGCGGAGTGAGTTGTTTGAG	Bomo_Chr05	Yellow
T. varians	Tv_Chr5_F2-2	GCTAATCCTCGTCGGTTCTG	Tv_Chr5_R2-2	GATGAGCATGTCTCCAGCAG	Bomo_Chr05	Green
T. varians	Tv_Chr6_F1	ATCCTGCTATTCCTGCCTGA	Tv_Chr6_R1	CAGCACCATGATTCCACTTG	Bomo_Chr06	Yellow
T. varians	Tv_Chr6_F2	CGCAAGAGAACTGGACATCA	Tv_Chr6_R2	ATCATCAATGCCTCCAGAGC	Bomo_Chr06	Green
T. varians	Tv_Chr8_F1-2	ATGAGATTCGCAGCGCTTAT	Tv_Chr8_R1-2	TCATCCTCAAACGCGTACAG	Bomo_Chr08	Yellow
T. varians	Tv_Chr8_F2-2	CGATGGCAGATTTGAATGTC	Tv_Chr8_R2-2	GTTGGCTGGAATGACCACTT	Bomo_Chr08	Green
T. varians	Tv_Chr9_F1	ATCCCTACTGCACAGGATGC	Tv_Chr9_R1	TAACGGGAAAGGTGTTTTGG	Bomo_Chr09	Yellow
T. varians	Tv_Chr9_F2-2	CAGAAAAAGGCCGGTACTTG	Tv_Chr9_R2-2	GGGGTGCTTATGGTCACACT	Bomo_Chr09	Green
T. varians	Tv_Chr10_F1	TGCCAGCTGAAAGATTGCTT	Tv_Chr10_R1	AAAGCAGCTCCTCTGAGCAC	Bomo_Chr10	Yellow
T. varians	Tv_Chr10_F2	ATTCAGCGGGAGTTGATTTG	Tv_Chr10_R2	CTCGTTCCCGCATAGATTGT	Bomo_Chr10	Green
T. varians	Tv_Chr11_F1	AAACGCAGGCCAAAGTTCTA	Tv_Chr11_R1	CAAAAGTTCCAGGCAAGCTC	Bomo_Chr11	Yellow
T. varians	Tv_Chr11_F2-3	CTGGACGAGGAGTCCATGAG	Tv_Chr11_R2-3	CCAGTCTTCATCGCTGTCCT	Bomo_Chr11	Green
T. varians	Tv_Chr12_F1-2	ACGGTACGAATACCGCTGAC	Tv_Chr12_R1-2	CAGTTTTTCTCGTCGGAAGC	Bomo_Chr12	Yellow
T. varians	Tv_Chr12_F2	CGAAGCGGCTAAATTTCTTC	Tv_Chr12_R2	ATCGACTGGGATGCTTGAGT	Bomo_Chr12	Green
T. varians	Tv_Chr13_F1	CATCCCATACAACCGTACCC	Tv_Chr13_R1	ATATGGGTTTTGCTGGGACA	Bomo_Chr13	Yellow
T. varians	Tv_Chr13_F2	TTCTCGGTACCCTGTCTGGT	Tv_Chr13_R2	CGAAAATGGGTCCTTTCAGA	Bomo_Chr13	Green
T. varians	Tv_Chr14_F1	GCTAGAGGCGATGGGTTACA	Tv_Chr14_R1	TGTCCTCCCGACAATACGTC	Bomo_Chr14	Yellow
T. varians	Tv_Chr14_F2	CGCCTCAATACGTGAAGGAT	Tv_Chr14_R2	AGTTTAGGCGTGGACTGCAT	Bomo_Chr14	Green
T. varians	Tv_Chr15_F1	GCCTAGCGATCCGTACTCAG	Tv_Chr15_R1	CTGACCCAGGTCCTCATGTT	Bomo_Chr15	Yellow
T. varians	Tv_Chr15_F2-2	TATACCGTGGTGCGTCAGAA	Tv_Chr15_R2-2	CTTGCGCAGTTGGTGATAGA	Bomo_Chr15	Green
T. varians	Tv_Chr16_F1	GCTAGGGCGAAGTTGTCATC	Tv_Chr16_R1	AAACCGCTAAAGTCCGACAG	Bomo_Chr16	Yellow
T. varians	Tv_Chr16_F2	CCTGGTCCTCGAGACTGTTC	Tv_Chr16_R2	AAAACGTCGCAGAGCGTAAT	Bomo_Chr16	Yellow
T. varians	Tv_Chr17_F1	GGGTACCCTCACAGTTGCAT	Tv_Chr17_R1	TTGGCGGTAAATAGCTGACC	Bomo_Chr17	Green
T. varians	Tv_Chr17_F2-2	AGCAACCAATCCTGACAACC	Tv_Chr17_R2-2	CTCTCTGCGTTGGAGTTTCC	Bomo_Chr17	Yellow
T. varians	Tv_Chr19_F1	CGAGCGTTCCTCCTATCATC	Tv_Chr19_R1	GGTGCCGAGCAAATTCATAC	Bomo_Chr19	Green
T. varians	Tv_Chr19_F2	ACTCAGCCAATATGCGGAAC	Tv_Chr19_R2	TAGTCCTCTGGCCTCTCGTG	Bomo_Chr19	Yellow
T. varians	Tv_Chr20_F1	TGGAACCGACCATAGAAAGG	Tv_Chr20_R1	GACTCCGGTCTCTTGCTGAC	Bomo_Chr20	Green
T. varians	Tv_Chr20_F2	GGCTGGCATTTCTACTGGAG	Tv_Chr20_R2	AGTTGGCAGCGATTGTCTCT	Bomo_Chr20	Yellow
T. varians	Tv_Chr21_F1	CGTTGGCCAATGATGACAAG	Tv_Chr21_R1	GGCTGTATCCGTAACATCGTG	Bomo_Chr21	Green
T. varians	Tv_Chr21_F2	GTGCCAAAACAACTGACGTG	Tv_Chr21_R2	TCTGAACACCATTCGTCACAA	Bomo_Chr21	Yellow
T. varians	Tv_Chr25_F1-2	GGAACTCTTCGGTTCAGCAG	Tv_Chr25_R1-2	ATTGACCCTGGAGTCTGTGG	Bomo_Chr25	Green
T. varians	Tv_Chr25_F2	CGATCGACGAGTTCTTGGAC	Tv_Chr25_R2	GCGGCTCGTAATCTAGCACT	Bomo_Chr25	Yellow
T. varians	Tv_Chr26_F1-2	GCTACCGGACGATGTCCTAA	Tv_Chr26_R1-2	CAAACGACTCCAGCAAGTCA	Bomo_Chr26	Green
T. varians	Tv_Chr26_F2-2	TGGTCTCGCAAAGGATTTCT	Tv_Chr26_R2-2	AGAAGCGTCGTGGAACAGAT	Bomo_Chr26	Yellow
T. varians	Tv_Chr27_F1	AACCTATCTGGCCCGAATCT	Tv_Chr27_R1	CCCGCTGGTTGAGTATTGTT	Bomo_Chr27	Green
T. varians	Tv_Chr27_F2	TACCAAGGGGGCACACATTA	Tv_Chr27_R2	CCTCACCAAGGACGTTCAGT	Bomo_Chr27	Yellow
T. varians	Tv_ChrA1_F1-2	CCTGCAAGTTACGGGACTGT	Tv_ChrA1_R1-2	GCGTCCTATGCCTTCTCTTG	Bomo_Chr04	Green
T. varians	Tv_ChrA1_F2	GGTGGATCCTCAGTTCTGGA	Tv_ChrA1_R2	GTCTGGGGTCCTTCTCCTTC	Bomo_Chr04	Yellow
T. varians	Tv_ChrA1_F3	AATGTGAACGTGCAGCTTTG	Tv_ChrA1_R3	TGGTCGAACTCCCTCAGTCT	Bomo_Chr02	Red
T. varians	Tv_ChrA1_F4-2	CAGGGCAGACATGTCAACAA	Tv_ChrA1_R4-2	CACCAGACCATGCACTTGAC	Bomo_Chr02	Magenta
T. varians	Tv_ChrA2_F1	TGTCTCGTCACTGGCTTTTG	Tv_ChrA2_R1	AGGGGGTCCAAAATGGTATC	Bomo_Chr07	Green
T. varians	Tv_ChrA2_F2	TGGCCTGATACAATCCTTCC	Tv_ChrA2_R2	AGACTGCGTCGGACTAGGAG	Bomo_Chr07	Yellow
T. varians	Tv_ChrA2_F3	TTTCGCCTTACCAAGAGTGG	Tv_ChrA2_R3	GCACTGCTATCGACCCTTTC	Bomo_Chr07	Red
T. varians	Tv_ChrA2_F4	CGAAACCGGAAGCTAACAAA	Tv_ChrA2_R4	AAATCGGTGCGTTGGTTTAC	Bomo_Chr07	Magenta
T. varians	Tv_ChrA3_F1	CAAAGATCAGCGACACCTCA	Tv_ChrA3_R1	ATCAACGCTCCCATCCATAG	Bomo_Chr18	Green
T. varians	Tv_ChrA3_F2	GTTATCGAGACGGGAGACGA	Tv_ChrA3_R2	TCCAGGCAGTCATCAGCATA	Bomo_Chr18	Yellow
T. varians	Tv_ChrA3_F3-2	TGCCACGAGAAGACACAGAA	Tv_ChrA3_R3-2	TGACTCAGCGATGACATTCC	Bomo_Chr23	Red
T. varians	Tv_ChrA3_F4	GAATTAGAATTGGCGCATGA	Tv_ChrA3_R4	TCCACCTCAGTCCCACTTTC	Bomo_Chr23	Magenta
T. varians	Tv_ChrA4_F1	ATCCCACGTCATGAGACTCC	Tv_ChrA4_R1	GAAGACGGTCCTTCGTTCAA	Bomo_Chr24	Green
T. varians	Tv_ChrA4_F2-2	CCTGGAGAGCTGTACCTTGC	Tv_ChrA4_R2-2	CACAACCTGCAACTGCTGAG	Bomo_Chr24	Yellow
T. varians	Tv_ChrA4_F3	TCGACGAGATTCGTTTTTGA	Tv_ChrA4_R3	AGAATCGCCCTCGATGTATG	Bomo_Chr22	Red
T. varians	Tv_ChrA4_F4-2	TGCACGGGACAGAGTTCTTA	Tv_ChrA4_R4-2	TCTGGCATGATCTGCTTCAC	Bomo_Chr22	Magenta
T. varians	Tv_ChrB1_F1-2	CCCTTGGTCAGCATGTTATG	Tv_ChrB1_R1-2	AGGTGCCTCCCATGTAACAG	Bomo_Chr23	Green
T. varians	Tv_ChrB1_F2	GTTGGGCAACAAGGAGCTTA	Tv_ChrB1_R2	AGCCACCAGAGTGCAGACTT	Bomo_Chr23	Yellow
T. varians	Tv_ChrB2_F1	CAACAGCTCAACGAACGAAA	Tv_ChrB2_R1	TATGGAGTCGCGTGCTTGTA	Bomo_Chr24	Green
T. varians	Tv_ChrB2_F2	CGGCTACTTTGGTCCGTTAC	Tv_ChrB2_R2	TTTGCCTTCTCACAATCATC	Bomo_Chr24	Yellow
B. mori	Bomo_ChrW_1340F	CATAAGAAAGCGCTGGAAAGGG	Bomo_ChrW_1340R	AAACCTCACCCCCTGTCTCTT	Bomo_ChrW	Yellow
B. mori	Bomo_ChrW_5830F	ACTGATGTTCTGTGTATTCAGTGT	Bomo_ChrW_5830R	ACCAAACATCCTTGTAGGTAGGA	Bomo_ChrW	Green
B. mori	Bomo_ChrW_6540F	CTTCCCCCTTCCGGAAAAGAA	Bomo_ChrW_6540R	TTCTGTATGTCTTAAGTTGGTACT	Bomo_ChrW	Magenta
