## Supplementary material for "Transposon fusion gave birth to *Fem*, *Bombyx mori* female determining gene": S5 Table

### Sheet: S5_table
Species	Sequencing platform	No. of reads	Total length [bp]	Minimum length [bp]	Maximum length [bp]	Average read length [bp]	Read length N50 [bp]	Coverage	DRA accession
B. mori	PacBio Sequel lle	5224951	82068751400	98	50305	15707.1	16315	177.758	DRR452101, DRR452102
T. varians	Nanopore GridION	1797298	17277700491	69	444405	9613.2	47953	48.8292	DRR452103
T. varians	iilumina NovaSeq 6000	373371781	112011534300	150	150	150	150	316.56	DRR452104
