## Supplementary material for "Transposon fusion gave birth to *Fem*, *Bombyx mori* female determining gene": S4 Table

### Sheet: S4_table
ID	Query	Query sequence	Database	BLAST option	hits	e-value
1	High similarity region of Fem	TTCTTTCATTGTTACCTCTTTTTGT CAATTCATAAAGTCATTCAGTGTAG	B. mori genome	-task blastn-short -evalue 0.05	Bomo_Chr23:13905251..13905232	0.0126
					Bomo_Chr08:2463727..2463750	0.0126
2	High similarity region of Fem	TTCTTTCATTGTTACCTCTTTTTGT CAATTCATAAAGTCATTCAGTGTAG	B. mandarina genome	-task blastn-short -evalue 0.05	Boma_Chr08:2252801..2252824	0.0129
3	High similarity region of Fem	TTCTTTCATTGTTACCTCTTTTTGT CAATTCATAAAGTCATTCAGTGTAG	A. yamamai genome (AP028424-AP028454)	-task blastn-short -evalue 0.05	Ayam_Chr17:7565269..7565296	0.0274
7	5' sequence of Fem piRNA producing region	TTTCTTTCATTGTTACCTCTTTTTG	B. mori genome	-task blastn-short -evalue 1e-2	Bomo_Chr23:13905251..13905232	0.003
					Bomo_Chr08:2463727..2463750	0.003
8	5' sequence of Fem piRNA producing region	TTTCTTTCATTGTTACCTCTTTTTG	B. mandarina genome	-task blastn-short -evalue 1e-2	Boma_Chr08:2252800..2252824	0.0009
9	5' sequence of Fem piRNA producing region	TTTCTTTCATTGTTACCTCTTTTTG	T. varians genome	-task blastn-short -evalue 1e-2	-	-
4	3' sequence of Fem piRNA-producing region	TGTCAATTCATAAAGTCATTCAGTGT	T. varians genome's consensi.fa.classified	-task blastn-short	ltr-1_family-329#LTR/unknown	0.006
5	3' sequence of Fem piRNA-producing region	TGTCAATTCATAAAGTCATTCAGTGT	T. varians genome	-task blastn-short	Tv_ChrW:5373912..5373933	0.046
					Tv_ChrW:5390426..5390447	0.046
6	ltr-1_family-329 #LTR/unknown	GTAAGCTTTGCACACTATGTGTATACGTAACCTTATAAATGATTGTGTGT ATGCGGNTTAACAATTTTGACGTTACACATCAAGGATGACATTTCCCGCC ATTCTAGATATAAAAACATAAATGTAATTAATGTAAAGTAATTGATTGAT TTGTATAAAAATAACATTATAGATAAAATAGCAAGTTCATAAAGTAATTC AGTGTCAATCCACTAATATAAAATTGGAAGTAAAAACCTTTAATTGTCGA TTTTCTTTTCTAGGTTGGTATATTTAAATTGTAAATATTTTAAGTGTCTT TAATTTTATAAAAACAATAAACTTTTCTTTTCTAGATAAATCAAAATTTA GTGTTATTTACTCCAAGAACCATCTAACATATTACACAT	B. mori genome's consensi.fa.classified	-	ltr-1_family-250#LTR/Gypsy	0
