## Supplementary material for "Transposon fusion gave birth to *Fem*, *Bombyx mori* female determining gene": S3 Table

### Sheet: S3_table
Species	Sex chromosomal non-TE protein coding transcripts	Chromosome	homologous transcript from Z or W chromosome	Presence of homologous sequence in homologous chromosome (E-value)
T. varians	asmbl_200	Z	Not found in the dataset	○*(0)
T. varians	asmbl_332	Z	Not found in the dataset	○*(0)
T. varians	asmbl_1436	Z	Not found in the dataset	○*(0)
T. varians	asmbl_1695	Z	Not found in the dataset	○*(5.98e-162)
T. varians	asmbl_53188	W	Not found in the dataset	○*(8.65e-152)
B. mori	asmbl_2754	Z	Not found in the dataset	○*(1.67e-131)
