## Supplementary material for "Transposon fusion gave birth to *Fem*, *Bombyx mori* female determining gene": S2 Table

### Sheet: S2_table
		Complete BUSCO		Fragmented BUSCO	Missing BUSCO	Total BUSCO group searched	% of complete BUSCO	Assembly assesment by Inspector
	Assembly	Complete and single-copy BUSCO	Complete and duplicated BUSCO					% Mapping rate	% Split-read rate	Depth	QV
	BmF-NBRP_2.0	5200	11	19	56	5286	98.6	99.99	0.95	177.741	36.2572
	TvF-NBRP_1.0	5200	15	18	53	5286	98.7	99.33	13.89	48.807	32.6793
