## Supplementary material for "Transposon fusion gave birth to *Fem*, *Bombyx mori* female determining gene": S1 Table

### Sheet: S1_table
	TvF-NBRP_v1.0		BmF-NBRP_v2.0
	Scaffold	Length (bp)	Scaffold	Length (bp)
	Tv_Chr01	17828867	Bomo_Chr01	20733010
	Tv_Chr03	12076284	Bomo_Chr02	8414026
	-	-	Bomo_Chr03	15277987
	-	-	Bomo_Chr04	18979991
	Tv_Chr05	14901277	Bomo_Chr05	19040149
	Tv_Chr06	12377504	Bomo_Chr06	16776040
	-	-	Bomo_Chr07	13996402
	Tv_Chr08	12145128	Bomo_Chr08	16310765
	Tv_Chr09	12681503	Bomo_Chr09	16919606
	Tv_Chr10	13530147	Bomo_Chr10	17797768
	Tv_Chr11	12289793	Bomo_Chr11	20805025
	Tv_Chr12	13407068	Bomo_Chr12	17838790
	Tv_Chr13	13403635	Bomo_Chr13	17885526
	Tv_Chr14	10497666	Bomo_Chr14	13341864
	Tv_Chr15	14060621	Bomo_Chr15	18559688
	Tv_Chr16	13282131	Bomo_Chr16	14454745
	Tv_Chr17	12597460	Bomo_Chr17	16894347
	-	-	Bomo_Chr18	15957419
	Tv_Chr19	11627339	Bomo_Chr19	15031942
	Tv_Chr20	10474907	Bomo_Chr20	12711775
	Tv_Chr21	11298537	Bomo_Chr21	15385712
	-	-	Bomo_Chr22	18552276
	-	-	Bomo_Chr23	21557352
	-	-	Bomo_Chr24	19285218
	Tv_Chr25	11211908	Bomo_Chr25	14584101
	Tv_Chr26	9260098	Bomo_Chr26	11612109
	Tv_Chr27	8365596	Bomo_Chr27	11089506
	-	-	Bomo_Chr28	10674691
	Tv_ChrW	13552810	Bomo_ChrW	11221128
	Tv_ChrA1	19063068
	Tv_ChrA2	17929455
	Tv_ChrA3	16321644
	Tv_ChrA4	20115085
	Tv_ChrB1	12492337
	Tv_ChrB2	7047559
