## Supplementary material for "Transposon fusion gave birth to *Fem*, *Bombyx mori* female determining gene": S7 Table

### Sheet: S7_table
	Library	Species	Library layout	Derived Tissue	No. of reads	Sequence Length [bp]	DRA accession
	small RNA-seq	B. mori	single end	24 hpo embryos	35482197	51	DRR396194
	small RNA-seq	T. varians	single end	72 hpo embryos	52840298	51	DRR396189
	small RNA-seq	B. mandarina	single end	24 hpo embryos	32879466	51	DRR396199
	RNA-seq	B. mori	paied end	24 hpo embryos	13353529	150	DRR396193
	RNA-seq	T. varians	paied end	72 hpo embryos	15020718	150	DRR396188
	RNA-seq	B. mandarina	paied end	24 hpo embryos	18566934	150	DRR396198
	Iso-seq	B. mori	Long read	24 hpo embryos	9720887	30118	DRR396192
	Iso-seq	T. varians	Long read	72 hpo embryos	23722715	61505	DRR396187
	Iso-seq	B. mandarina	Long read	24 hpo embryos	10223947	32544	DRR396197
	ATAC-seq	B. mori	paied end	24 hpo embryos	147667870	150	DRR515038
	ATAC-seq	T. varians	paied end	72 hpo embryos	172177864	150	DRR515037
